# Introgressions lead to reference bias in wheat RNA-Seq analysis

**DOI:** 10.1101/2023.10.04.560829

**Authors:** Benedict Coombes, Thomas Lux, Eduard Akhunov, Anthony Hall

**Affiliations:** Earlham Institute, Norwich, Norfolk, NR4 7UZ, UK; Plant Genome and Systems Biology, Helmholtz Zentrum München, Neuherberg, Germany; Department of Plant Pathology, Kansas State University, Manhattan, KS, USA

## Abstract

RNA-Seq is a fundamental technique in genomics, yet reference bias, where transcripts derived from non-reference alleles are quantified less accurately, can undermine the accuracy of RNA-Seq quantification and thus the conclusions made downstream. Reference bias in RNA-Seq analysis has yet to be explored in complex polyploid genomes despite evidence that they are often a complex mosaic of wild relative introgressions, which introduce blocks of highly divergent genes. Here we use hexaploid wheat as a model complex polyploid, using both simulated and experimental data to show that RNA-Seq alignment in wheat suffers from widespread reference bias which is largely driven by divergent introgressed genes. This leads to underestimation of gene expression and incorrect assessment of homoeologue expression balance. By incorporating gene models from ten wheat genome assemblies into a pantranscriptome reference, we present a novel method to reduce reference bias, which can be readily scaled to capture more variation as new genome and transcriptome data becomes available.
