## Supplementary Tables for "Introgressions lead to reference bias in wheat RNA-Seq analysis"

### Sheet: Supplementary Table 1
Supplementary Table 1 - Number of genes correctly quantified, underestimated, and overestimated from simulated RNA-Seq data, using Kallisto with the Chinese Spring reference, STAR with the Chinese Spring reference, or kallisto with the pantranscriptome reference.
Cultivar	Number genes	Kaliisto with Chinese Spring reference			STAR with Chinese Spring reference			Kallisto with pantranscriptome reference
		Correct	Underestimated	Overestimated	Correct	Underestimated	Overestimated	Correct	Underestimated	Overestimated
ARI	59515	54154	3877	1484	56007	2895	613	57894	10	1611
CS	88443	88399	32	12	87681	506	256	88288	92	63
JAG	62646	56955	4215	1476	58744	3328	574	61040	9	1597
JUL	63384	57505	4400	1479	59556	3324	504	61796	9	1579
LAC	63001	55756	5716	1529	58383	3923	695	61344	5	1652
LDM	63517	58073	3967	1477	60114	2969	434	61948	6	1563
MAC	63203	57655	4033	1515	59598	3075	530	61581	6	1616
NOR	64077	58455	2536	3086	59643	2455	1979	60789	7	3281
STA	63001	56107	5254	1640	59362	3237	502	61490	15	1596
SYM	59370	53095	4745	1530	53095	4745	1530	57863	15	1492

### Sheet: Supplementary Table 2
Supplementary Table 2 - Percentage of triads classified in each expression category from simulated RNA-Seq data, using Kallisto with the Chinese Spring reference, STAR with the Chinese Spring reference, or kallisto with the pantranscriptome reference.
Cultivar	Kaliisto with Chinese Spring reference							STAR with Chinese Spring reference							Kallisto with pantranscriptome reference
	Balanced	A dominant	B dominant	D dominant	A suppressed	B suppressed	D suppressed	Balanced	A dominant	B dominant	D dominant	A suppressed	B suppressed	D suppressed	Balanced	A dominant	B dominant	D dominant	A suppressed	B suppressed	D suppressed
ARI	89.2665	0.379557	0.0441345	0.432518	2.74517	5.14609	1.98605	94.4032	0.123588	0.0176554	0.141243	1.27119	2.36582	1.67726	99.9029	0.0264807	0.0088269	0	0.0264807	0.0264807	0.0088269
CS	99.9938	0	0	0	0.00616827	0	0	99.8273	0	0	0	0.0431806	0.0986984	0.0308432	99.9815	0	0	0	0.0123365	0.00616827	0
JAG	89.1653	0.226791	0.0804741	0.343844	2.67759	5.20887	2.29717	93.5245	0.065852	0.0146338	0.131704	1.50728	2.78042	1.97556	99.9195	0.0146316	0.0219475	0.0146316	0.0146316	0.00731582	0.00731582
JUL	89.179	0.931986	0.0782584	0.35572	2.60387	0.0782584	1.20945	94.0017	0.192116	0.00711541	0.17077	1.28077	3.05963	1.28789	99.9289	0.0213417	0.0142278	0.00711389	0.00711389	0.00711389	0.0142278
LAC	80.9687	0.300043	0.057151	0.321474	2.3932	15.0379	0.92156	90.2258	0.150043	0.0214347	0.0857388	1.25036	7.26636	1.00029	99.9357	0.0142878	0.0214316	0.00714388	0.00714388	0.00714388	0.00714388
LDM	90.5217	0.0637078	0.0283146	0.361011	2.74651	5.32314	0.955617	94.9381	0.0283186	0.00707965	0.0920354	1.26726	2.80354	0.863717	99.9434	0.0141573	0.0212359	0.00707864	0.0212359	0.00707864	0.00707864
MAC	90.1616	0.0783085	0.0711896	0.47697	2.84046	5.79483	0.576636	94.3183	0.0498398	0.0427198	0.177999	1.70879	3.06871	0.633677	99.9146	0.0284758	0.0213569	0.0142379	0.0213569	0	0
NOR	93.8409	0.0632067	0.0561837	0.175574	1.61528	3.58171	0.667182	96.1158	0.0632156	0.0210719	0.0491677	1.08871	1.9948	0.667275	99.9368	0	0.00702296	0.00702296	0.0140459	0.00702296	0.0210689
STA	89.3157	0.0931566	0.0931566	0.308133	3.23182	6.26299	0.695091	94.1733	0.0430015	0.0645023	0.172006	1.71289	3.18211	0.652189	99.9355	0.0214977	0.00716589	0.00716589	0.0214977	0	0.00716589
SYM	87.9616	0.449458	0.0793161	0.599277	3.21671	4.9176	2.77606	93.0554	0.141006	0.0264387	0.21151	1.77139	2.56455	2.22966	99.8854	0.0264364	0.0176243	0.00881213	0.0176243	0.0440606	0

### Sheet: Supplementary Table 3
Supplementary Table 3 - Accessions from the He et al., (2022) dataset that do and do not contain the chr1D introgression
Lines with chr1D introgression	Lines without chr1D introgression
GF4	GF76
GF5	GF77
GF25	GF78
GF42	GF75
GF46	GF71
GF50	GF70
GF51	GF7
GF57	GF69
GF72	GF68
GF73	GF67
GF74	GF64
GF82	GF66
GF83	GF63
GF84	GF62
GF85	GF125
GF89	GF61
GF90	GF6
GF92	GF60
GF101	GF231
GF106	GF124
GF119	GF123
GF120	GF387
GF121	GF39
GF127	GF383
GF152	GF381
GF168	GF380
GF184	GF38
GF189	GF374
GF196	GF370
GF197	GF37
GF230	GF364
GF256	GF363
GF262	GF361
GF263	GF362
GF279	GF36
GF285	GF359
GF289	GF358
GF294	GF348
GF297	GF347
GF300	GF345
GF301	GF344
GF304	GF336
GF307	GF12
GF309	GF335
GF311	GF332
GF313	GF331
GF330	GF327
GF333	GF325
GF342	GF323
GF360	GF320
GF366	GF32
GF371	GF317
GF391	GF319
	GF315
	GF312
	GF310
	GF31
	GF117
	GF100
	GF8
	GF305
	GF30
	GF299
	GF298
	GF115
	GF295
	GF293
	GF29
	GF287
	GF283
	GF110
	GF282
	GF281
	GF278
	GF277
	GF276
	GF27
	GF270
	GF11
	GF267
	GF265
	GF264
	GF249
	GF248
	GF247
	GF24
	GF238
	GF107
	GF235
	GF234
	GF228
	GF23
	GF226
	GF225
	GF224
	GF221
	GF213
	GF215
	GF208
	GF21
	GF207
	GF204
	GF205
	GF104
	GF201
	GF202
	GF190
	GF19
	GF188
	GF186
	GF180
	GF175
	GF103
	GF170
	GF154
	GF157
	GF151
	GF15
	GF138
	GF14
	GF97
	GF93
	GF13
	GF102
	GF91
	GF9
	GF88
	GF87
	GF86
	GF128
	GF81
	GF308
	GF306

### Sheet: Supplementary Table 4
Supplementary Table 4 - Expression values for genes within the chr1D introgression for accessions from the He et al. (2022) dataset, using either the Chinese Spring or the pantranscriptome reference. Accessions are split based on whether or not they contain the chr1D introgression
gene	CS reference		Pantranscriptome reference
	No introgression	Introgression	No introgression	Introgression
TraesCS1D02G436900	1.29504	0.298254	1.2935	2.0766
TraesCS1D02G437000	1.95976	0.360263	2.09247	2.28266
TraesCS1D02G437100	0.135045	0.0128831	0.15002	0.322677
TraesCS1D02G437200	3.206	0.690861	3.47864	3.66386
TraesCS1D02G437300	0.291465	0.145401	0.282469	0.435871
TraesCS1D02G437400	0.0867396	0.126644	0.0765023	1.14146
TraesCS1D02G437600	0.888766	0.421922	0.568652	0.443049
TraesCS1D02G437700	5.15218	1.20424	5.04392	3.98502
TraesCS1D02G437800	0.667807	0.254581	0.587484	0.580306
TraesCS1D02G437900	1.46849	0.57164	1.41926	1.24263
TraesCS1D02G438000	9.52091	5.77709	8.88089	11.1853
TraesCS1D02G438300	0	0.02207	0.00149208	0.0115453
TraesCS1D02G438500	0.000400787	0	1.8313e-07	0
TraesCS1D02G438800	0.00044953	0.00258069	0.00044748	0.00258562
TraesCS1D02G438900	0.00258387	0	0.00153438	0.0236512
TraesCS1D02G439000	22.1335	7.32259	18.9245	15.0599
TraesCS1D02G439600	3.40557	0.71914	3.23673	2.27908
TraesCS1D02G440200	3.55855	0.618285	3.51569	2.4526
TraesCS1D02G440400	0.0561846	0.558456	0.00856283	0.866304
TraesCS1D02G440500	10.3399	1.65911	10.4299	26.0202
TraesCS1D02G440600	1.4618	0.439327	1.2784	1.07545
TraesCS1D02G441000	0.00185468	0	0.00260995	0.0110132
TraesCS1D02G441300	0.0251668	0.0244333	0.00713902	0.0128204
TraesCS1D02G442400	7.57731	1.86835	7.26082	8.57782
TraesCS1D02G442500	0.11987	0.0247032	0.123405	0.110397
TraesCS1D02G442900	24.785	2.02027	26.0331	14.4993
TraesCS1D02G443100	4.32228	1.10843	3.96312	7.44592
TraesCS1D02G444100	7.95309	1.01278	7.91372	10.1313
TraesCS1D02G444300	0.000555208	0.00469841	0.00069337	0.00444327
TraesCS1D02G444400	0.649804	0.0513142	0.651125	0.598145
TraesCS1D02G444500	0.921196	0.77912	2.47226	2.08165
TraesCS1D02G445200	4.02118	0.982802	3.92741	5.66354
TraesCS1D02G445300	28.243	3.73879	27.2764	19.0326
TraesCS1D02G445500	2.66946	0.137256	2.61714	0.139038
TraesCS1D02G445600	0.0197809	0.00116824	0.0201342	0.0232884
TraesCS1D02G445700	4.89186	1.43238	4.93414	6.76767
TraesCS1D02G448700	2.91356	0.99384	2.90832	2.59814
TraesCS1D02G449200	26.1491	2.93085	26.0269	34.0671
TraesCS1D02G449600	3.91785	0.94362	3.88018	3.60817
TraesCS1D02G449700	0.611974	0.155314	0.644574	0.530708
TraesCS1D02G449800	0.0246356	0.033	0.0251876	0.0326262
TraesCS1D02G450100	0.523946	0.0308612	0.554072	0.180558
TraesCS1D02G450200	4.15497	1.3257	4.08073	4.07502
TraesCS1D02G450300	12.4271	1.48912	12.4183	10.1583
TraesCS1D02G450400	16.715	2.74232	16.7332	16.9897
TraesCS1D02G450800	0.00976252	0.0148111	0.00010158	0.00520468
TraesCS1D02G451000	0.567013	0.0641589	0.559594	0.577277
TraesCS1D02G451100	2.91656	0.64422	3.06434	1.99919
TraesCS1D02G451200	5.453	1.23441	5.04196	5.3581
TraesCS1D02G451300	19.1962	5.36625	21.4045	19.1801
TraesCS1D02G451600	0.00219907	0	0.0022686	0.00633848
TraesCS1D02G451700	3.99363	0.939159	3.96182	3.13232
TraesCS1D02G451800	20.2905	3.51673	18.3928	11.9841
TraesCS1D02G451900	109.895	39.7243	100.531	98.6356
TraesCS1D02G452000	0.000321196	0.00136906	4.9992e-06	0.00049711
TraesCS1D02G452100	0	0	0	0.00281739
TraesCS1D02G452400	3.52069	0.356143	3.61078	4.94919
TraesCS1D02G452700	0.00106115	0.00052837	0.00109727	0.00309534
TraesCS1D02G452800	0	0.000929571	0.00029316	0.00177611
TraesCS1D02G453100	3.09143	0.880599	3.04625	4.41188
TraesCS1D02G453600	3.8012	0.375337	3.71208	2.39653
TraesCS1D02G454200	0.00318065	0.00572841	0.00212618	0.00738758
TraesCS1D02G454900	0.000485308	0.000154285	0.0002559	0.00023002
